# Genome sequences of *Aegilops* species of section Sitopsis reveal phylogenetic relationships and provide resources for wheat improvement

**DOI:** 10.1101/2021.08.09.455628

**Authors:** Raz Avni, Thomas Lux, Anna Minz-Dub, Eitan Millet, Hanan Sela, Assaf Distelfeld, Jasline Deek, Guotai Yu, Burkhard Steuernagel, Curtis Pozniak, Jennifer Ens, Heidrun Gundlach, Klaus F. X. Mayer, Axel Himmelbach, Nils Stein, Martin Mascher, Manuel Spannagl, Brande B. H. Wulff, Amir Sharon

**Author notes:** Corresponding author. (A.S), (B.B.H.W). Leibniz-Institute of Plant Genetics and Crop Plant Research (IPK) Gatersleben, Corrensstrasse 3, 06466 Seeland, Germany. Institute of Evolution, Department of Evolutionary and Environmental Biology, Faculty of Natural Sciences, University of Haifa, 199 Aba Khoushy Ave., Mount Carmel, Haifa 3498838, Israel (Hanan Sela, Assaf Distelfeld). Center for Desert Agriculture, Biological and Environmental Science and Engineering Division (BESE), King Abdullah University of Science and Technology (KAUST), Thuwal 23955-6900, Saudi Arabia.

## Abstract

*Aegilops* is a close relative of wheat (*Triticum* spp.), and *Aegilops* species in the section Sitopsis represent a rich reservoir of genetic diversity for improvement of wheat. To understand their diversity and advance their utilization, we produced whole-genome assemblies of *Ae. longissima* and *Ae. speltoides*. Whole-genome comparative analysis, along with the recently sequenced *Ae. sharonensis* genome, showed that the *Ae. longissima* and *Ae. sharonensis* genomes are highly similar and most closely related to the wheat D subgenome. By contrast, the *Ae. speltoides* genome is more closely related to the B subgenome. Haplotype block analysis supported the idea that *Ae. speltoides* is the closest ancestor of the wheat B subgenome and highlighted variable and similar genomic regions between the three *Aegilops* species and wheat. Genome-wide analysis of nucleotide-binding site leucine-rich repeat (NLR) genes revealed species-specific and lineage-specific NLR genes and variants, demonstrating the potential of *Aegilops* genomes for wheat improvement.

**Teaser:** Genome sequences of Aegilops species provides a key for efficient exploitation of this rich genetic resource in wheat improvement.
