## Supplementary material for "Genome sequences of *Aegilops* species of section Sitopsis reveal phylogenetic relationships and provide resources for wheat improvement": Dataset 1

### Sheet: CS.B__Ae.speltoides
Summary of haploblocks between CS.B and Ae. speltoides (Identity at 95%)
Chromosome	Mininal haploblock size [bp]	Maximal haploblock size [bp]	Average haploblock size [bp]	Median haploblock size [bp]	Total Length of haploblocks [bp]	No. of Haploblocks on each chromosome	Length of chromosome [bp]	Percent of chromosome length covered by haploblocks [%]	Total number of HC genes on chromosome	No. of Genes in Haploblocks	Percent of all genes present in haploblocks [%]
1B	5000000	110000000	3.66667e+07	27500000	220000000	6	445829560	49.35	3178	1417	44.59
2B	5000000	150000000	2.40909e+07	15000000	265000000	11	657893865	40.28	5522	2546	46.11
3B	5000000	145000000	3.22727e+07	10000000	355000000	11	636117214	55.81	5137	2246	43.72
4B	5000000	30000000	1.05556e+07	5000000	95000000	9	520569408	18.25	3149	615	19.53
5B	5000000	150000000	40625000	20000000	325000000	8	614738994	52.87	5113	2073	40.54
6B	5000000	210000000	34375000	5000000	275000000	8	536175046	51.29	3861	1311	33.95
7B	5000000	50000000	25000000	25000000	250000000	10	610578938	40.94	4538	2027	44.67
Total	5000000	210000000	2.90837e+07	1.53571e+07	1785000000	63	4021903025	44.1129	30498	12235	39.0157
*

### Sheet: CS.D__Ae.longissima
Summary of haploblocks between CS.D and Ae. longissima (Identity at 95%)
Chromosome	Mininal haploblock size [bp]	Maximal haploblock size [bp]	Average haploblock size [bp]	Median haploblock size [bp]	Total Length of haploblocks [bp]	No. of Haploblocks on each chromosome	Length of chromosome [bp]	Percent of chromosome length covered by haploblocks [%]	Total number of HC genes on chromosome	No. of Genes in Haploblocks	Percent of all genes present in haploblocks [%]
1S	5000000	100000000	48000000	52500000	480000000	10	742303966	64.66	3438	1991	57.91
2S	5000000	115000000	2.42857e+07	10000000	510000000	21	956173857	53.34	4644	2282	49.14
3S	5000000	250000000	3.84615e+07	20000000	500000000	13	916702776	54.54	4531	2366	52.22
4S	5000000	100000000	37500000	27500000	525000000	14	874517040	60.03	3697	2100	56.8
5S	5000000	135000000	56000000	50000000	560000000	10	816294110	68.6	4328	2795	64.58
6S	5000000	195000000	6.71429e+07	35000000	470000000	7	750216944	62.65	3259	1758	53.94
7S	5000000	70000000	2.55556e+07	15000000	460000000	18	862608691	53.33	3680	1975	53.67
Total	5000000	250000000	4.24208e+07	30000000	3505000000	93	5918817384	59.5929	27577	15267	55.4657

### Sheet: Ae.tauschii__Ae.longissima
Summary of haploblocks between Ae. tauschii and Ae. longissima (Identity at 95%)
Chromosome	Mininal haploblock size [bp]	Maximal haploblock size [bp]	Average haploblock size [bp]	Median haploblock size [bp]	Total Length of haploblocks [bp]	No. of Haploblocks on each chromosome	Length of chromosome [bp]	Percent of chromosome length covered by haploblocks [%]	Total number of HC genes on chromosome	No. of Genes in Haploblocks	Percent of all genes present in haploblocks [%]
1S	5000000	85000000	40000000	35000000	400000000	10	742303966	53.89	3438	1614	46.95
2S	5000000	105000000	1.83333e+07	10000000	385000000	21	956173857	40.26	4644	1593	34.3
3S	5000000	210000000	3.53846e+07	20000000	460000000	13	916702776	50.18	4531	1948	42.99
4S	5000000	95000000	3.73077e+07	25000000	485000000	13	874517040	55.46	3697	1776	48.04
5S	5000000	165000000	56500000	37500000	565000000	10	816294110	69.22	4328	2567	59.31
6S	5000000	140000000	4.61111e+07	40000000	415000000	9	750216944	55.32	3259	1497	45.93
7S	5000000	160000000	3.39286e+07	22500000	475000000	14	862608691	55.07	3680	1896	51.52
Total	5000000	210000000	3.82236e+07	2.71429e+07	3185000000	90	5918817384	54.2	27577	12891	47.0057

### Sheet: Ae.tauschii__Ae.speltoides
Summary of haploblocks between Ae. tauschii and Ae. speltoides (Identity at 95%)
Chromosome	Mininal haploblock size [bp]	Maximal haploblock size [bp]	Average haploblock size [bp]	Median haploblock size [bp]	Total Length of haploblocks [bp]	No. of Haploblocks on each chromosome	Length of chromosome [bp]	Percent of chromosome length covered by haploblocks [%]	Total number of HC genes on chromosome	No. of Genes in Haploblocks	Percent of all genes present in haploblocks [%]
1B	5000000	80000000	30000000	5000000	210000000	7	445829560	47.1	3178	1569	49.37
2B	5000000	130000000	5.35714e+07	45000000	375000000	7	657893865	57	5522	3854	69.79
3B	5000000	105000000	40000000	30000000	360000000	9	636117214	56.59	5137	3014	58.67
4B	5000000	80000000	3.21429e+07	25000000	225000000	7	520569408	43.22	3149	1141	36.23
5B	5000000	90000000	3.16667e+07	20000000	285000000	9	614738994	46.36	5113	2344	45.84
6B	25000000	150000000	92500000	97500000	370000000	4	536175046	69.01	3861	2265	58.66
7B	5000000	75000000	24000000	12500000	240000000	10	610578938	39.31	4538	1911	42.11
Total	5000000	150000000	4.34116e+07	3.35714e+07	2065000000	53	4021903025	51.2271	30498	16098	51.5243

### Sheet: WEW.B__Ae.speltoides
Summary of haploblocks between WEW.B and Ae. speltoides (Identity at 95%)
Chromosome	Mininal haploblock size [bp]	Maximal haploblock size [bp]	Average haploblock size [bp]	Median haploblock size [bp]	Total Length of haploblocks [bp]	No. of Haploblocks on each chromosome	Length of chromosome [bp]	Percent of chromosome length covered by haploblocks [%]	Total number of HC genes on chromosome	No. of Genes in Haploblocks	Percent of all genes present in haploblocks [%]
1B	5000000	155000000	42500000	22500000	255000000	6	445829560	57.2	3178	1658	52.17
2B	5000000	170000000	2.72727e+07	10000000	300000000	11	657893865	45.6	5522	2830	51.25
3B	5000000	220000000	6.41667e+07	42500000	385000000	6	636117214	60.52	5137	2395	46.62
4B	5000000	30000000	1.71429e+07	20000000	120000000	7	520569408	23.05	3149	731	23.21
5B	5000000	185000000	5.71429e+07	35000000	400000000	7	614738994	65.07	5113	3028	59.22
6B	5000000	225000000	42500000	10000000	340000000	8	536175046	63.41	3861	1919	49.7
7B	5000000	65000000	2.31818e+07	15000000	255000000	11	610578938	41.76	4538	2019	44.49
Total	5000000	225000000	3.91296e+07	2.21429e+07	2055000000	56	4021903025	50.9443	30498	14580	46.6657

### Sheet: Ae.sharonensis__Ae.longissima
Summary of haploblocks between Ae. sharonensis and Ae. longissima (Identity at 99%)
Chromosome	Mininal haploblock size [bp]	Maximal haploblock size [bp]	Average haploblock size [bp]	Median haploblock size [bp]	Total Length of haploblocks [bp]	No. of Haploblocks on each chromosome	Length of chromosome [bp]	Percent of chromosome length covered by haploblocks [%]	Total number of HC genes on chromosome	No. of Genes in Haploblocks	Percent of all genes present in haploblocks [%]
1S	5000000	215000000	60625000	15000000	485000000	8	742303966	65.34	3438	1820	52.94
2S	5000000	140000000	3.36667e+07	10000000	505000000	15	956173857	52.81	4644	2584	55.64
3S	5000000	385000000	4.33333e+07	5000000	520000000	12	916702776	56.73	4531	1782	39.33
4S	5000000	530000000	142500000	17500000	570000000	4	874517040	65.18	3697	1643	44.44
5S	5000000	370000000	50000000	5000000	500000000	10	816294110	61.25	4328	2132	49.26
6S	5000000	420000000	107000000	45000000	535000000	5	750216944	71.31	3259	1825	56
7S	5000000	320000000	3.57692e+07	10000000	465000000	13	862608691	53.91	3680	1465	39.81
Total	5000000	530000000	6.75563e+07	1.53571e+07	3580000000	67	5918817384	60.9329	27577	13251	48.2029

### Sheet: Ae.sharonensis__Ae.speltoides
Summary of haploblocks between Ae. sharonensis and Ae. speltoides (Identity at 95%)
Chromosome	Mininal haploblock size [bp]	Maximal haploblock size [bp]	Average haploblock size [bp]	Median haploblock size [bp]	Total Length of haploblocks [bp]	No. of Haploblocks on each chromosome	Length of chromosome [bp]	Percent of chromosome length covered by haploblocks [%]	Total number of HC genes on chromosome	No. of Genes in Haploblocks	Percent of all genes present in haploblocks [%]
1B	5000000	25000000	7.85714e+06	5000000	55000000	7	445829560	12.34	3178	367	11.55
2B	5000000	50000000	17500000	15000000	175000000	10	657893865	26.6	5522	2001	36.24
3B	5000000	60000000	21250000	10000000	170000000	8	636117214	26.72	5137	1650	32.12
4B	5000000	30000000	8.18182e+06	5000000	90000000	11	520569408	17.29	3149	735	23.34
5B	5000000	45000000	20000000	15000000	180000000	9	614738994	29.28	5113	1439	28.14
6B	5000000	50000000	1.71429e+07	5000000	120000000	7	536175046	22.38	3861	855	22.14
7B	5000000	20000000	7500000	5000000	45000000	6	610578938	7.37	4538	332	7.32
Total	5000000	60000000	1.42045e+07	8.57143e+06	835000000	58	4021903025	20.2829	30498	7379	22.9786

### Sheet: Ae.longissima__Ae.speltoides
Summary of haploblocks between Ae. longissima and Ae. speltoides (Identity at 95%)
Chromosome	Mininal haploblock size [bp]	Maximal haploblock size [bp]	Average haploblock size [bp]	Median haploblock size [bp]	Total Length of haploblocks [bp]	No. of Haploblocks on each chromosome	Length of chromosome [bp]	Percent of chromosome length covered by haploblocks [%]	Total number of HC genes on chromosome	No. of Genes in Haploblocks	Percent of all genes present in haploblocks [%]
1B	5000000	30000000	9.16667e+06	5000000	55000000	6	445829560	12.34	3178	306	9.63
2B	5000000	25000000	9500000	7500000	95000000	10	657893865	14.44	5522	863	15.63
3B	5000000	55000000	1.94444e+07	20000000	175000000	9	636117214	27.51	5137	1323	25.75
4B	5000000	25000000	1.16667e+07	5000000	105000000	9	520569408	20.17	3149	842	26.74
5B	5000000	55000000	30000000	37500000	240000000	8	614738994	39.04	5113	1862	36.42
6B	5000000	40000000	16000000	5000000	80000000	5	536175046	14.92	3861	786	20.36
7B	5000000	70000000	2.58333e+07	15000000	155000000	6	610578938	25.39	4538	1299	28.62
Total	5000000	70000000	1.7373e+07	1.35714e+07	905000000	53	4021903025	21.9729	30498	7281	23.3071
